# Heterogeneity of synaptic connectivity in the fly visual system

**DOI:** 10.1101/2023.08.29.555204

**Authors:** Jacqueline Cornean, Sebastian Molina-Obando, Burak Gür, Annika Bast, Giordano Ramos-Traslosheros, Jonas Chojetzki, Lena Lörsch, Maria Ioannidou, Rachita Taneja, Christopher Schnaitmann, Marion Silies

## Abstract

Visual systems are homogeneous structures, where repeating columnar units are stereotypically arranged to retinotopically cover the visual field. Each of these columns contain many of the same neuron types that are distinguished by anatomic, genetic and – generally – by functional properties. However, there are exceptions to this rule. In the 800 visual columns of the *Drosophila* eye, there is an anatomically and genetically identifiable cell type with variable functional properties, Tm9. Since anatomical connectivity shapes functional neuronal properties, we identified the presynaptic inputs of several hundred Tm9s across both optic lobes using the FAFB connectome dataset and FlyWire analysis. Our work shows that Tm9 has three major, stereotypic, and many weaker, sparsely distributed inputs. This differs from the presynaptic connectivity of neurons with uniform properties, Tm1 and Tm2, which have only one major, and more stereotypic inputs than Tm9. Within the heterogeneous circuit architecture, we identified specific motifs, such as a set of wide-field neurons, which can be the source of the variable Tm9 physiology. Genetic synapse labeling combined with expansion microscopy showed that the heterogeneous wiring exists across individuals. Together, our data argue that the visual system uses heterogeneous, distributed circuit properties to achieve robust visual processing.
