## Supplemental Table for "Heterogeneity of synaptic connectivity in the fly visual system"

### Sheet: Sheet1
Name	Affiliation	User ID	Neurons	total_neurons
Krzysztof Kruk	Flyers	392	1* Dm20_135*C2_574*C3_226*Dm1_423*Dm10_2*Dm11_412*Dm12_512*Dm13_445*Dm14_1719*Dm15_74*Dm16_106*Dm18_180*Dm19_259*Dm20_538*Dm3_1*Dm3 _6*Dm9_1*L1_67*L2_6*L3_18*L4_9*L5_5*LC14_1*LC14b_1*LC18_1*LC4_2*LC9_20*Lawf1_6*Lawf2_1*Lwf1_1*ML101_5*ML109_218*Mi1_12*Mi10_1788*Mi13_726*Mi14_5*Mi15_473*Mi2_101*Mi3_738*Mi4_47*Mi8_766*Mi9_1*Mt13_25*Mt3_447*Mt5_125*Pm1_47*Pm1a_17*Pm2_1110*Pm3_253*Pm4_4*T1_175*T2_2*T2…	17468.0
Austin T Burke	Mala Murthy Lab, Sebastian Seung Lab	17	3*C2_10*C3_2*Dm100_8*Dm15_297*Dm17_289*Dm19_632*Dm6_8*Dm9_1*L4_1*LLpt101_1*LM102b_7*Li102_1*Li108_8*Li114_1*Li119_1*Li119_1*Li119_1*Li119_1*Li119_1*Li119_1*Li119_1*Li119_1*Li119_1*Li119_51*Li119_1*Li119_1*Li119_1*Li119_1*Li119_1*Li119_1*Li119_1*Li119_1*Li119_1*Li119_1*Li119_1*Li119_1*Li119_60*ML1_1*ML1 _15*ML101_3*ML102_9*Mi2_6*Mi9_5*Mt4_1116*Pm1_12*Pm102_10*Pm103_187*Pm104_1069*Pm1a_3023*Pm2_9*P…	6891.0
Dustin Garner	Sung Soo Kim Lab	100	83*Dm1_80*Dm10_1*Dm11_9*Dm12_148*Dm14_4*Dm15_481*Dm17_37*Dm18_661*Dm19_11*Dm20_1*Dm3_16*Dm4_230*Dm6_1*L1_26*L2_14*L3_148*L4_24*L5_1*MeTu_m_l_10*Mi14_1*Mi15_15*Mi4_25*Mi9_66*Mt3_72*OA*AL2b2_2*Tm1_1*TmY27_2*aMe14b	2170.0
Doug Bland	Mala Murthy Lab, Sebastian Seung Lab	96	1*Dm12_11*L1_734*L2_176*L3_960*L4_151*L5_1*Tm2_1*glia	2035.0
Lena Lörsch	Marion Silies lab	2935	33*C2_88*C3_11*Dm10_9*Dm12_2*L1_10*L2_107*L3_67*L4_2*L5_113*ML1_1*Mi1_3*Mi10_30*Mi13_245*Mi4_4*Mi9_15*T2_1*T3_3*T5_16*T5a_9*T5b_2*T5c_4*T5d_111*Tm1_348*Tm16_25*Tm2_115*Tm20_2*Tm5b_12*Tm5c_1*Tm8_40*Tm9_29*TmY15_10*TmY17	1468.0
Jenna Joroff	Wei-Chung Lee lab	3504	1*Dm10_4*Dm12_96*Dm13_130*Dm14_9*Dm15_1*Dm17_223*Dm19_20*Dm6_2*L1_360*L2_43*L3_201*L4_4*L5_5*ML1_17*Pm2_36*T1_8*Tm1_12*Tm16_1*Tm1a	1173.0
Marion Silies	Marion Silies	1185	14*C2_47*C3_7*Dm10_64*Dm12_69*Dm13_1*Dm15_3*Dm4_1*L2_28*L3_30*L4_2*Lawf1_1*Li2_134*ML1_1*ML1 _12*Mi13_3*Mi2_66*Mi4_2*Mi9_2*Ml1_3*T2_3*Tm(x)_28*Tm1_284*Tm16_5*Tm2_110*Tm20_8*Tm23_1*Tm5_1*Tm5b_1*TmY(x)_1*TmY11_1*TmY13_2*TmY14_28*TmY17_1*TmY18_1*TmY19_1*TmY20_1*TmY21_1*TmY22_1*TmY23_1*TmY24_1*TmY25_1*TmY26_1*TmY27_1*TmY28_1*TmY29_1*TmY3	976.0
Sebastian Mauricio Molina Obando	Marion Silies Lab	2395	10*C2_15*C3_10*Dm10_76*Dm12_2*Dm13_23*Dm15_17*Dm20_1*Dm3_4*Dm4_1*Dm9_20*L3_7*L4_1*L5_1*Lawf2_89*ML1_1*Mi1_23*Mi13_20*Mi4_6*Mi9_43*OA*AL2b2_2*T2_1*TM16_27*Tm1_165*Tm16_9*Tm2_22*Tm20_1*Tm3_219*Tm9_1*TmY11_5*TmY15_74*TmY17_1*Y3	897.0
Celia D	Mala Murthy Lab, Sebastian Seung Lab	28	45*C2_357*C3_2*L1_224*L2_63*L3_51*L4_24*L5_14*Mi9_6*T1_1*T3_13*Tm1_3*Tm1a_1*Tm2	804.0
Zhihao Zheng	Sebastian Seung Lab	119	665*CT1_1*Tm9	666.0
Ben Silverman	Mala Murthy Lab, Sebastian Seung Lab	103	10*C2_13*C3_1*Dm10_248*Dm12_2*Dm13_2*Dm9_50*Li105_2*Li116_74*ML1_1*ML100_3*Mi104_6*Mi13_3*Mi2_2*Mi9_2*Ml1_1*Pm1_3*SDm100_1*Tm1_1*Tm108_78*Tm20_1*Tm25_1*Tm27Y_57*Tm5_2*Tm5a_3*Tm5c_1*Tm8_3*TmY11_1*TmY12_23*TmY27_28*TmY5_4*TmY5a	627.0
Gizem Sancer	Mathias Wernet Lab	94	9*C2_83*C3_38*Dm12_1*Dm9_5*L1_112*L2_46*L3_128*L4_16*L5_4*Mi1_3*Mi4_18*T1_1*Tm1_1*Tm2	465.0
Maria Ioannidou	Marion Silies	2102	95*C3_3*Dm9_20*L3_3*Mi10_77*PS125_100*Tm16_5*Tm20_1*Tm8_38*Tm9_1*TmY10_1*Tmy10	344.0
James Hebditch	Mala Murthy Lab, Sebastian Seung Lab	14	4*C3_2*Dm13_1*Dm2_14*L2_2*LM103_31*Li111_19*Li113_5*Li115_8*Li116_35*ML1_13*ML101_4*ML102_127*T1_1*Tm101a_4*Tm20_1*Tm21_1*TmY11_2*TmY15	274.0
Amalia Braun	Axel Borst Lab	153	2*C3_1*LPLC_1_1*Mi4_4*Tm23_245*Tm9_5*TmY15	259.0
Ryan Willie	Mala Murthy Lab, Sebastian Seung Lab	104	39*C2_178*C3_1*L2_7*Li105_3*Li108_4*Li108b_1*Li110_1*Tm5b	234.0
Kyle Patrick Willie	Mala Murthy Lab, Sebastian Seung Lab	27	7*C2_11*C3_4*Dm10_1*Dm8_4*Dm9_1*L3_1*Li103_1*Li105_4*ML1_85*ML102_2*ML103_2*Mi13_1*Mi14_2*Mi2_3*Mi9_1*Mti118_1*Pm3_1*T1_1*Tm12_2*Tm16_1*Tm20_17*Tm21_48*Tm5_11*Tm5a_12*Tm5c_2*Tm7_1*TmY(x)_1*TmY11_1*TmY27	229.0
Jonas Chojetzki	Marion Silies	1022	1*C3_6*Dm12_1*L3_6*Mi4_8*Tm1_1*Tm2_202*Tm9	225.0
AzureJay	Flyers	1012	9*C3_1*Dm10_1*Dm16_3*Dm18_3*Dm3_20*Dm6_10*L2_1*L3_2*L5_7*Mi13_2*Mi4_1*Mi8_7*Mi9_14*Mt4_16*Pm102_9*Pm1a_17*Pm2_32*Pm3_2*T2_2*T5_18*T5b_1*Tm1_14*Tm2_4*Tm9_1*TmY3	197.0
Annika Bast	Marion Silies Lab	3409	16*L3_6*ML101_7*Tm16_152*Tm9	181.0
M Sorek	Mala Murthy Lab, Sebastian Seung Lab	29	2*C3_7*Dm12_1*Dm3_3*Dm9_5*L2_3*L4_2*L5_118*Li2_3*T1_2*Tm2_35*Tm23	181.0
annkri	Flyers	2455	11*C2_36*C3_4*Dm1_1*Dm12_4*Dm3_15*L2_3*L3_21*L4_3*L5_1*Lawf2_1*Mi1_3*Mi13_12*Mi14_6*Mi4_4*Mi9_3*T1_2*T2_5*T2a_4*T3_2*T5_1*Tm1_11*Tm2_2*Tm20_7*Tm9	162.0
Burak Gür	Marion Silies Lab	2654	3*Dm10_60*Dm13_2*L2_4*L3_1*L4_6*ML1_13*Mi13_11*Mi4_26*Pm2_23*Tm16_5*Tm20	154.0
TR77	Flyers	2843	1*C2_7*C3_1*L1_5*L2_1*L3_9*L4_3*L5_2*Lawf2_3*Mi1_5*Mi4_15*Mi9_6*Tm1_6*Tm2_3*Tm4	67.0
Szi-chieh Yu	Mala Murthy Lab, Sebastian Seung Lab	8	2*C2_9*C3_1*Dm12_2*Dm9_21*L2_14*L3_6*L4_1*L5_1*Mi1_4*Mi9_2*T1_1*Tm20	64.0
Mareike Selcho	Mareike Selcho Lab	1062	41*OA*AL2b2_2*aMe14b	43.0
st0ck53y	Flyers	2630	14*Dm4_10*L1_2*L2_1*T1	27.0
Gerit Linneweber	Gerit Linneweber Lab	129	9*C3_6*L4_1*L5_6*T2_1*T2a	23.0
Matt Collie	Rachel Wilson Lab	986	11*Tm16_1*Tm5	12.0
Sven Dorkenwald	Sebastian Seung Lab	2	3*Dm9_5*T1_3*Tm16	11.0
Alexander Bates	Greg Jefferis Lab, Rachel Wilson Lab	355	2*CREa1_3*LC14_2*LC14b_1*VNP1orLC14_2*VPNP1 or LC14	10.0
Lucy Houghton	Sung Soo Kim Lab	1491	2*L3_1*Mi4_1*TmY13	4.0
Katharina Eichler	Greg Jefferis Lab (since 10/20), Seeds, Andrew (before 10/20)	92	4*DNa_	4.0
Serene Dhawan	Lucia Prieto-Godino Lab	1044	3*OA*AL2i1_1*OA*AL2i2	4.0
Dudi Deutsch	Mala Murthy Lab	22	2*LC14_1*OA*AL2i2	3.0
Claire McKellar	Mala Murthy Lab, Sebastian Seung Lab	4	1*LPTC_1*Tm9	2.0
Rey Adrian Candilada	Mala Murthy Lab, Sebastian Seung Lab	1931	1*Dm9_	1.0
regine salem	Mala Murthy Lab, Sebastian Seung Lab	1929	1*Dm9_	1.0
remer tancontian	Mala Murthy Lab, Sebastian Seung Lab	1928	1*R8	1.0
Nseraf	Flyers	2815	1*Dm9	1.0
juan felipe vargas fique	Marion Silies Lab	3431	1*Mi1	1.0
Joshua Bañez	Mala Murthy Lab, Sebastian Seung Lab	1933	1*Dm9	1.0
